# The broad shell colour variation in common cockle (*Cerastoderma edule*) from Northeast Atlantic relies on a major QTL revealed by GWAS using a new high-density genetic map

**DOI:** 10.1101/2022.04.13.488192

**Authors:** Miguel Hermida, Diego Robledo, Seila Díaz, Damián Costas, Alicia L. Bruzos, Andrés Blanco, The Cockle’s Consortium, Paulino Martínez

## Abstract

Shell colour pattern shows broad diversity in molluscs, and both genetic and environmental factors seem to interact to some extent on the final phenotype. Despite information on the genetic component and pathways involved in shell construction and colour has increased in the last decade, more data are needed particularly to understand colour variation and its putative role on adaptation. The European common cockle (*Cerastoderma edule*) is a valuable species from ecological and commercial perspectives with important variation in colour pattern, but this diversity has never been characterized and the underlying genetic architecture is unknown. In this study, we constructed a high-density genetic map, as an essential tool for genomic screening in common cockle, that was applied to ascertain the genetic basis of colour pattern variation in the species. The consensus map, including 13,874 2b-RAD SNPs, was constituted by the 19 linkage groups (LGs) corresponding to the n = 19 chromosomes of its karyotype and spanned 1,073 cM (730 markers per LG; inter-marker distance of 0.13 cM). Five full-sib families showing segregation for several colour-associated traits were used to perform a GWAS analysis. A major QTL on chromosome 13 explained most of the variation for shell colour patterns. Mining on this genomic region revealed the presence of several candidate genes enriched on Gene Ontology terms such as anatomical structure development, ion transport, membrane transport and cell periphery, closely related to shell architecture, including six chitin-related, one ependymin, several ion binding and transporters, and others related to transit across the cell membrane. Interestingly, this major QTL overlaps with a genomic region previously reported associated with divergent selection in the distribution range of the species, suggesting a putative role on local adaptation.
