## Supplemental Table S6 for "The broad shell colour variation in common cockle (*Cerastoderma edule*) from Northeast Atlantic relies on a major QTL revealed by GWAS using a new high-density genetic map"

### Sheet: Consensus and LGs
Supplemental Table S6. Correspondence between the LGs of the individual female and male maps and the final consensus map
Consensus LG	Female F6 LG	N Loci	Length	Male F6 LG	N Loci	Length	Female F8 LG	N Loci	Length	Male F8 LG	N Loci	Length	Unique N Loci
1	LG08	195	829.292	LG01	356	1582.34	LG01	423	2187.4	LG02	399	1922.42	1151
2	LG01	332	1136.85	LG03	329	1374.77	LG02	415	2305.58	LG10	201	1504.57	1061
3	LG06	199	768.823	LG02	334	1349.49	LG03	356	1921.87	LG01	402	2041.21	1123
	LG21	13	105.529
4	LG12	168	659.412	LG05	262	1074.17	LG04	331	1958.73	LG03	353	1712.92	945
5	LG03	249	785.796	LG04	270	1174.85	LG06	277	1596.66	LG19	87	661.248	804
										LG20	84	472.823
6	LG14	164	637.35	LG15	148	687.422	LG05	306	1758.13	LG04	285	1341.95	763
7	LG18	89	222.913	LG09	236	892.989	LG09	258	1425.93	LG06	270	1445.75	756
	LG20	36	221.926
8	LG05	219	797.283	LG12	202	696.243	LG10	235	1202.43	LG08	245	1063.28	749
9	LG02	282	802.495	LG07	244	979.271	LG07	274	1374.55	LG05	278	1335.71	894
10	LG04	233	751.66	LG06	245	1041.73	LG08	266	1469.61	LG11	198	1234.66	773
11	LG09	187	721.064	LG13	201	670.449	LG17	152	852.844	LG16	143	751.616	579
										LG21	11	71.726
12	LG13	167	730.483	LG10	216	950.336	LG12	209	955.102	LG15	161	976.903	661
13	LG07	197	735.748	LG08	239	834.4	LG13	204	830.712	LG17	130	837	643
							LG21	15	51.489
14	LG19	64	295.659	LG14	161	711.756	LG11	222	1180.1	LG07	256	1132.26	591
15	LG10	179	707.857	LG19	43	321.178	LG16	166	1014.14	LG13	176	1087.7	498
				LG21	14	69.378
16	LG11	176	589.936	LG11	209	866.153	LG15	181	905.613	LG09	214	1198.09	627
17	LG15	146	406.055	LG16	83	525.962	LG14	182	818.83	LG12	198	964.718	521
18	LG17	100	336.821	LG17	72	290.291	LG19	69	395.882	LG18	110	611.783	290
19	LG16	119	329.148	LG18	47	329.165	LG18	117	613.364	LG14	167	897.929	445
				LG20	41	270.417	LG20	40	198.251
TOTAL		3514	12572.1		3952	16692.8		4698	25017.2		4368	23266.3	13874
